# A phage display library to dissect antibody responses to human coronavirus spike proteins

**DOI:** 10.64898/2026.06.04.730002

**Authors:** Louis J. Taylor, Thiagarajan Venkataraman, Matthew Frieman

## Abstract

Coronaviruses are widespread human pathogens with demonstrated pandemic potential. We developed a phage immunoprecipitation sequencing (PhIP-Seq) library, C-Spike, enabling the profiling of serum antibody responses to coronavirus spike proteins. The C-Spike library includes peptides from 49 *Alpha*- and *Betacoronavirus* spike proteins, including pandemic coronaviruses (SARS-CoV-1, SARS-CoV-2, MERS-CoV), seasonal coronaviruses (HKU1, OC43, 229E, NL63), and selected animal coronaviruses of spillover interest. The library includes a series of 46 amino acid-long peptides covering each spike, with adjacent tiles overlapping by 23 amino acids. Additionally, the library contains alanine-scanned versions of each peptide, tiling three alanine residues at every position across the peptide length, allowing for precise identification of motifs important for antibody binding. We validate C-Spike and its associated bioinformatic analysis pipeline using control antibodies and sera with known reactivity. C-Spike complements existing approaches like neutralization assays to enable deep characterization of antibody responses to coronavirus spike proteins, enabling precise determination of sites important for antibody binding.
