## Supplementary material for "A phage display library to dissect antibody responses to human coronavirus spike proteins": Table 1

category	broad_category	uid	origin	name	short_name	genus	spike_seq
229E	Seasonal	MN306046.1	MN306046.1	HCoV_229E/Seattle/USA/SC0865/2019	229E genogroup 6	Alphacoronavirus	MFVLLVAYALLHIAGCQTTNGTNTSHAVCNGCVGHSENVFAVESGGYIPSNFAFNNWFLLTNTSSVVDGVVRSFQPLLLNCLWSVSGSQVITGFVYFNGTGRGACKGFYSNASSDVIRYNINFEENLRRGTILFKTSYGAVVFYCTNNTLVSGDAHIPSGTVLGNFYCFVNTTIGNETTSAFVGALPKTVREFVISRTGHFYINGYRYFSLGNVEAVNFNVTNAATTVCTVALASYADVLVNVSQTAIANIIYCNSVINRLRCDQLSFDVPDGFYSTSPIQPVELPVSIVSLPVYHKHTFIVLYVNFEHQRGPGKCYNCRPAVINITLANFNETKGPLCVDTSHFTTQFVDNVKLPRWSASIDTGNCPFSFGKVINFVKFGSVCFSLKYIPGGCAMPIM…
229E	Seasonal	KM055534.1	KM055534.1	Human coronavirus 229E isolate 1546A_2009	229E genogroup 5	Alphacoronavirus	MFVLLVAYALLHIAGCQTTNGTNTSHSVCNGCVGHSENVFAVESGGYIPSNFAFNNWFLLTNTSSVVDGVVRSFQPLLLNCLWSVSGSRFTTGFVYFNGTGRGDCKGFYSNASSDVIRYNINFEENLRRGTILFKTSYGAVVFYCTNNTLVSGDAHIPSGTVLGNFYCFVNTTIDNETTSAFVGALPKTVREFVISRTGHFYINGYRYFSLGNVEAVNFNVTNAATTVCTVALASYADVLVNVSQTAIANIIYCNSVINRLRCDQLSFDVPDGFYSTSPIQSVELPVSIVSLPVYHKHTFIVLYVNFELRRGPGRCYNCRPAVVNITLANFNETKGPLCVDTSHFTTQFVGNVKLDRWSASINTGNCPFSFGKVNNFVKFGSVCFSLKDIPGGCAMPIM…
229E	Seasonal	AFR79257.1	AFR79257.1	Human coronavirus 229E isolate J0304	229E genogroup 4	Alphacoronavirus	MFVLLVAYALLHIAGCQTTNGMNTSHSVCNGCVGHSENVFAVESGGYIPSNFAFNNWFLLTNTSSVVDGFVRSFQPLLLNCLWSVSGSRLTTGFVYFNGTGRGDCKGFYSNASSDVIRYNINFEENLRRGTILFKTSYGAVVFYCTNNTLVSGDAHIPSGTVLGNFYCFVNTTIGNETTSAFVGALPKTVREFVISRTGHFYINGYRYFSLGNVEAVNFNVTNAATTVCTVALASYADVLVNVSQTAIANIIYCNSVINRLRCDQLAFDVPDGFYSTSPIQSVELPVSIVSLPVYHKHTFIVLYVNFELRRGPGRCYNCRPAVVNITLANFNETKGPLCVDTSHFTTQFVGVKFDRWSASINTGNCPFSFGKVNNFVKFGSVCFSLKDIPGGCAMPIMA…
229E	Seasonal	KF514430.1	KF514430.1	Human coronavirus 229E strain 229E/human/USA/933-50/1993	229E genogroup 3	Alphacoronavirus	MFVLLVAYALLHIAGCQTTNGMNTSHSVCNGCVGHSENVFAVESGGYIPSDFAFNNWFLLTNTSSVVDGVVRSFQPLLLNCLWSVSGSQFTTGFVYFNGTGRGDCKGFYSNASSDVIRYNINFEENLRRGTILFKTSYGAVVFYCTNNTLVSGDAHIPSGTVLGNFYCFVNTTIGNETTSAFVGALPKTVREFVISRTGHFYINGYRYFTLGNVEAVNFNVTNAETTVCTVALASYADVLVNVSQTAIANIIYCNSVINRLRCDQLSFDVPDGFYSTSPIQSVELPVSIVSLPVYHKHTFIVLYVNFKLRSGVGRCYNCRPAVVNITLANFNETKGPLCVDTSHFTTQFVGAKFDRWSASINTGNCPFSFGKVNNFVKFGSVCFSLKDIPGGCAMPIMA…
229E	Seasonal	DQ243971.1	DQ243971.1	Human coronavirus 229E isolate HCoV-229E-29/7/84	229E genogroup 2	Alphacoronavirus	MFVLLVAYALLHIAGCQTTNGMNTSHSVCNGCVGHSENVFAVESGGYIPSDFAFNNWFLLTNTSSVVDGVVRSFQPLLLNCLWSVSGSRFTTGFVYFNGTGRGDCKGFYSNASSDVIRYNINFEENLRRGTILFKTSYGVVVFYCTNNTLVSGDAHIPFGTVLGNFYCFVNTTIGNETTFAFVGALPKTVREFVISRTGHFYINGYRYFTLGNVEAVNFNVTNAETTVCTVALASYADVLVNVSQTAIANIIYCNSVINRLRCDQLSFDVPDGFYSTSPIQSVELPVSIVSLPVYHKHTFIVLYVDFKLQSGVGRCFNCRPAVVNITLANFNETKGPLCVDTSHFTTKFVGANFGRWSASINTGNCPFSFGKVNNFVKFGSVCFSLKDIPGGCAMPIVA…
229E	Seasonal	DQ243966.1	DQ243966.1	Human coronavirus 229E isolate HCoV-229E-22/9/82	229E genogroup 1	Alphacoronavirus	MFVLLVAYALLHIADCQTTNGLNTSHSVCNGCVGHSENVFAVESGGYIPSDFAFNNWFLLTNTSSVVDGVVRSFQPLLLNCLWSVSGSRFTTGFVYFNGTGRGDCKGFSSNVSSDVIRYNINFEENLRRGTILFKTSYGVVVFYCTNNTLVSGDAHIPFGTVLGNFYCFVNTTIGNETTSSFVGALPKTVREFVISRTGHFYINGYRYFTLGNVEAVNFNVTNAETTVCTVALASYADVLVNVSQTAIANIIYCNSVINRLRCDQLSFDVPDGFYSTSPIQSVELPVSIVSLPVYHKHTFIVLYVDFKPQSGGGKCYNCRPAVVNITLANFNETKGPLCVETSHFTTKYVAANVGRWSASINTGNCPFSFGKVNNFVKFGSVCFSLKDIPGGCAMPIVA…
NL63	Seasonal	KM055633.1	KM055633.1	Human coronavirus NL63 isolate 2093A_2010	NL63 genotype C2	Alphacoronavirus	MKLFLILLVLPLASCFFTCNSNANLSMLQLGVPDNSSTIVTGLLPTHWICANQSTSVYSANGFFYIDVGNHRSAFALHTGYYDVNQYYIYVTNEIGLNASVTLKICKFGINTTFDFLSNSSSSFDCIVNLLFTEQLGAPLGITISGETVRLHLYNVTRTFYVPAAYKLTKLSVKCYFNYSCVFSVVNATVTVNVTTHNGRVVNYTVCDDCNGYTDNIFSVQQDGRIPNGFPFNNWFLLTNGSTLVDGVSRLYQPLRLTCLWPVPGLKSSTGFVYFNATGSDVNCNGYQHNSVADVMRYNLNFSANSVDNLKSGVIVFKTLQYDVLFYCSNSSSGVLDTTIPFGPSSQPYYCFINSTINTTHVSTFVGVLPPTVREIVVARTGQFYINGFKYFDLGFIEA…
NL63	Seasonal	LC654455.1	LC654455.1	Human coronavirus NL63 Fukushima_H219_2018	NL63 genotype C3	Alphacoronavirus	MKLFLILLVLPLASCFSTCNSNANLSMLQLGVPDNSSTIVTGLLPTHWICANQSTSVYSANGFFYIDVGNHRSAFALHTGYYDVNQYYIYVTNEIGLNASVTLKICKFGNTTFDFLSNSSSSFDCIVNLLFTEQLGVPLGITISGETVRLHLYNVTRTFYVPAAYKLTKLSVKCYFNYSCVFSVVNATVTVNVTTHNGRVVNYTVCDDCNGYTDNIFSVQQDGRIPNGFLFNNWFLLTNGSTLVDGVSRLYQPLRLTCLWPVPGLKSSTGFVYFNATGSDVNCNGYQHNSVADVMRYNLNFSANSVDNLKSGVIVFKTLQYDVLFYCSNSSSGVLDTTIPFGPSSQPYYCFINSTINTTHVSTFVGVLPPTVREIVVARTGQFYINGFKYFDLGFIEAV…
NL63	Seasonal	KY674915.1	KY674915.1	Human coronavirus NL63 strain N07-6B	NL63 genotype C1	Alphacoronavirus	MKLFLILLVLPLASCFFTCNSNANLSMLQLGVPDNSSTIVTGLLPTHWICANQSTSVYSANGFFYIDVGNHRSAFALHTGYYDVNQYYIYVTNEIGLNASVTLKICKFGINTTFDFLSNSSSSFDCIVNLLFTEQLGAPLGITISGETVRLHLYNVTRTFYVPAAYKLTKLSVKCYFNYSCVFSVVNATVTVNVTTHNGRVVNYTVCDDCNGYTDNIFSVQQDGRIPNGFPFNNWFLLTNDSTLVDGVSRLYQPLRLTCLWPVPGLKSSTGFVYFNATGSDVNCNGYQHNSVADVMRYNLNFSANSVDNLKSGVIVFKTLQYDVLFYCSNSSSGVLDTTIPFGPSSQPYYCFINSTINTTHVSTFVGVLPPTVREIVVARTGQFYINGFKYFDLGFIEA…
NL63	Seasonal	KF530108.1	KF530108.1	Human coronavirus NL63 strain NL63/human/USA/891-6/1989	NL63 genotype A2	Alphacoronavirus	MKLFLILLVLPLASCFSTCNSNANISMLQLGVPDNSSTIVTGLLPTHWICANQSTSVYSAKGFFYIDVGNHRSAFALHTGYYDANQYYIYVTNEIGLNASVTLKICKFRNTTFDFLSNASSSFDCIVNLLFTEQLGAPLGITISGETVRLHLYNVTRTFYVPAAYKLTKLSVKCYFNYSCVFSVVNATVTVNVTTHNGRVVNYTVCDDCNGYTDNIFSVQQDGRIPNGFPFNNWFLLTNGSTLVDGVSRLYQPLRLTCLWPVPGLKSSTGFVYFNATGSDVNCNGYQHNSVADVMRYNLNFSANSVDNLKSGVIVFKTLQYDVLFYCSNSSSGVLDTTIPFGPSSQPYYCFINSTINTTHVSTFVGILPPTVREIVVARTGQFYINGFKYFDLGFIEAV…
NL63	Seasonal	KX179495.1	KX179495.1	Human coronavirus NL63 strain NL63/Haiti-3/2015	NL63 genotype A3	Alphacoronavirus	MKLFLILLVLPLASCFFTCNSNANLSMLQLGVPDNSSTIVTGLLPTHWFCANQSTSVYSANGFFYIDVGNHRSAFALHTGYYDVNQYYIYVTNEIGLNASVTLKICKFGINTTFDFLSNSSSSFDCIVNLLFTEQLGAPLGITISGETVRLHLYNVTRTFYVPAAYKLTKLSVKCYFNYSCVFSVVNATVTVNVTTHNGRVVNYTVCDDCNGYTDNIFSVQQDGRIPNGFPFNNWFLLTNGSTLVDGVSRLYQPLRLTCLWPVPGLKSSTGFVYFNATGSDVNCNGYQHNSVADVMRYNLNFSANSVDNLKSGVIVFKTLQYDVLFYCSNSSSGVLDTTIPFGPSSQPYYCFINSTINTTHVSTFVGILPPTVREIVVARTGQFYINGFKYFDLGFIEA…
NL63	Seasonal	KY554971.1	KY554971.1	Human coronavirus NL63 strain N07-468B_176X	NL63 genotype A1	Alphacoronavirus	MKLFLILLVLPLASCFFTCNSNANLSMLQLGVPDNSSTIVTGLLPTHWICANQSTSVYSANGFFYIDVGNHRSAFALHTGYYDVNQYYIYVTNEIGLNASVTLKICKFGTNTTFDFLSNSSSSFDCIVNLLFTEQLGAPLGITISGETVRLHLYNVTRTFYVPAAYKLTKLSVKCYFNYSCVFSVVNATVTVNVTTHNGRVVNYTVCDDCNGYTDNIFSVQQDGRIPNGFPFNNWFLLTNGSTLVDGVSRLYQPLRLTCLWPVPGLKSSTGFVYFNATGSDVNCNGYQHNSVADVMRYNLNFSANSVDNLKSGVIVFKTLQYDVLFYCSNSSSGVLDTTIPFGPSSQPYYCFINSTINTTHVSTFVGILPPTVREIVVARTGQFYINGFKYFDLGFIEA…
NL63	Seasonal	MK334047.1	MK334047.1	Human coronavirus NL63 strain ChinaGD04	NL63 genotype B	Alphacoronavirus	MKLFLILLILPLVSCFSTCNSNASISMLQLGVPDNSSTIVTGLLPVHWICANQSTSTYPANGFFYIDVGKHRSAFALHSGYYDANQYYIYLTNNISLNAPVTLKICKFGNTSFACLSNVSTSHHCIVNSSFTEQLGVPLGITISGETVRLHLYNATRTFYVPAAYKLTKLSVKCYFSESCVFSVVNATVTVNVTTLNGRIVNYTVCDDCNGYTDNIFSVQQDGRIPNGFSFNNWFLLTNGSTLVDGVSRLYQPLRLTCLWPVPGLKSSTGFVYFNATGSDVNCNGYQHHSVADVMRYNLNFSSNSVDNLKSGVIVFKTLQYDVLFYCSNSSSGVLDTTIPFGPSSQPYYCFINSTINTTHVSTFVGVLPPIVREIVVARTGQFYINGFKYFDLGFIEAV…
OC43	Seasonal	AY391777.1	AY391777.1	Human coronavirus OC43	OC43 genotype A	Betacoronavirus	MFLILLISLPTAFAVIGDLKCTSDTSYINDKDTGPPPISTDTVDVTNGLGTYYVLDRVYLNTTLFLNGYYPTSGSTYRNMALKGSVLLSRLWFKPPFLSDFINGIFAKVKNTKVIKDRVMYSEFPAITIGSTFVNTSYSVVVQPRTINSTQDGYNKLQGLLEVSVCQYNMCEYPQTICHPNLGNHRKELWHLDTGVVSCLYKRNFTYDVNADYLYFHFYQEGGTFYAYFTDTGVVTKFLFNVYLGMALSHYYVMPLTCNSKVKNGFTLEYWVTPLTSRQYLLAFNQDGIIFNAVDCMSDFMSEIKCKTQSIAPPTGVYELNGYTVQPIADVYRRKLNLPNCNIEAWLNDKSVPSPLNWERKTFSNCNFNMSSLMSFIQADSFTCNNIDAAKIYGMCFSS…
OC43	Seasonal	AY903459.1	AY903459.1	Human coronavirus OC43 strain 87309 Belgium 2003	OC43 genotype B	Betacoronavirus	MFLILLISLPTAFAVIGDLKCPLDTSLKGSFNNRDTGSPSISTDTVDVTNGLGTYYVLDRVYLNTTLFLNGYYPTSGSTYRNMALKGTDKLSTLWFKPPFLSDFINGIFAKVKNTKVFKDGVMYSEFPAITIGSTFVNTSYSVVVQPRTINSTQDGVNKLQGLLEVSVCQYNMCEYPHTICHPKLGNHFKELWHLDTGVVSCLYKRNFTYDVNATYLYFHFYQEGGTFYAYFTDTGFVTKFLFNVYLGMALSHYYVMPLTCISRRDIGFTLEYWVTPLTSRQYLLAFNQDGIIFNAVDCMSDFMSEIKCKTQSIAPPTGVYELNGYTVQPIADVYRRKPDLPNCNIEAWLNDKSVPSPLNWERKTFSNCNFNMSSLMSFIQADSFTCNNIDAAKIYGMC…
OC43	Seasonal	JN129835.1	JN129835.1	Human coronavirus OC43 strain HK04-02	OC43 genotype C	Betacoronavirus	MFLILLISLPTAFAVIGDLNCPLDTRLKGSFNNRDTGPPSISTDTVDVTNGLGTYYVLDRVYLNTTLFLNGYYPTSGSTYRNMALKGTDKLSTLWFKPPFLSDFINGIFAKVKNTKVFKDGVMYSEFPAITIGSTFVNTSYSVVVQPRTINLTQDGVNKLQGLLEVSVCQYNMCEYPHTICHPKLGNHFKELWHLDTGVVSCLYKRNFTYDVNATYLYFHFYQEGGTFYAYFTDTGFVTKFLFNVYLGMALSHYYVMPLTCISRLDIGFTLEYWVTPLTSRQYLLAFNQDGIIFNAVDCMSDFMSEIKCKTQSIAPPTGVYELNGYTVQPIADVYRRKPDLPNCNIEAWLNDKSVPSPLNWERKTFSNCNFNMSSLMSFIQADSFTCNNIDAAKIYGMC…
HKU1	Seasonal	AY597011.2	AY597011.2	Human coronavirus HKU1 genotype A	HKU1 genotype A	Betacoronavirus	MLLIIFILPTTLAVIGDFNCTNFAINDLNTTVPRISEYVVDVSYGLGTYYILDRVYLNTTILFTGYFPKSGANFRDLSLKGTTYLSTLWYQKPFLSDFNNGIFSRVKNTKLYVNKTLYSEFSTIVIGSVFINNSYTIVVQPHNGVLEITACQYTMCEYPHTICKSKGSSRNESWHFDKSEPLCLFKKNFTYNVSTDWLYFHFYQERGTFYAYYADSGMPTTFLFSLYLGTLLSHYYVLPLTCNAISSNTDNETLQYWVTPLSKRQYLLKFDNRGVITNAVDCSSSFFSEIQCKTKSLLPNTGVYDLSGFTVKPVATVHRRIPDLPDCDIDKWLNNFNVPSPLNWERKIFSNCNFNLSTLLRLVHTDSFSCNNFDESKIYGSCFKSIVLDKFAIPNSRRS…
HKU1	Seasonal	MH940245.1	MH940245.1	Human coronavirus HKU1 isolate SI17244	HKU1 genotype B	Betacoronavirus	MFLIIFILPTTLAVIGDFNCTNSFINDYNKTIPRISEDVVDVSLGLGTYYVLNRVYLNTTLLFTGYFPKSGANFRDLALKGSKYLSTLWYKPPFLSDFNNGIFSKVKNTKLYVNNTLYSEFSTIVIGSVFVNTSYTIVVQPHNGILEITACQYTMCEYPHTVCKSKGSIRNESWHIDSSEPLCLFKKNFTYNVSADWLYFHFYQERGVFYAYYADVGMPTTFLFSLYLGTILSHYYVMPLTCKAISSNTDNETLEYWVTPLSRRQYLLNFDEHGVITNAVDCSSSFLSEIQCKTQSFAPNTGVYDLSGFTVKPVATVYRRIPNLPDCDIDNWLNNVSVPSPLNWERRIFSNCNFNLSTLLRLVHVDSFSCNNLDKSKIFGSCFNSITVDKFAIPNRRRD…
HKU1	Seasonal	DQ415898.1	DQ415898.1	Human coronavirus HKU1 strain N21 genotype C	HKU1 genotype C	Betacoronavirus	MFLIIFILPTTLAVIGDFNCTNSFINDYNKTIPRISEDVVDVSLGLGTYYVLNRVYLNTTLLFTGYFPKSGANFRDLALKGSIYLSTLWYKPPFLSDFNNGIFSKVKNTKLYVNNTLYSEFSTIVIGSVFVNTSYTIVVQPHNGILEITACQYTMCEYPHTVCKSKGSIRNESWHIDSSEPLCLFKKNFTYNVSADWLYFHFYQERGVFYAYYADVGMPTTFLFSLYLGTILSHYYVMPLTCNAISSNTDNETLEYWVTPLSRRQYLLNFDEHGVITNAVDCSSSFLSEIQCKTQSFAPNTGVYDLSGFTVKPVATVYRRIPNLPDCDIDNWLNNVSVPSPLNWERRIFSNCNFNLSTLLRLVHVDSFSCNNLDKSKIFGSCFNSITVDKFAIPNRRRD…
MERS	MERS-like	JX869059.2	JX869059.2	Human betacoronavirus 2c EMC/2012	MERS reference	Betacoronavirus	MIHSVFLLMFLLTPTESYVDVGPDSVKSACIEVDIQQTFFDKTWPRPIDVSKADGIIYPQGRTYSNITITYQGLFPYQGDHGDMYVYSAGHATGTTPQKLFVANYSQDVKQFANGFVVRIGAAANSTGTVIISPSTSATIRKIYPAFMLGSSVGNFSDGKMGRFFNHTLVLLPDGCGTLLRAFYCILEPRSGNHCPAGNSYTSFATYHTPATDCSDGNYNRNASLNSFKEYFNLRNCTFMYTYNITEDEILEWFGITQTAQGVHLFSSRYVDLYGGNMFQFATLPVYDTIKYYSIIPHSIRSIQSDRKAWAAFYVYKLQPLTFLLDFSVDGYIRRAIDCGFNDLSQLHCSYESFDVESGVYSVSSFEAKPSGSVVEQAEGVECDFSPLLSGTPPQVYNF…
MERS	MERS-like	KU233364.1	KU233364.1	Middle East respiratory syndrome-related coronavirus isolate Jordan_1_cultured_2015	MERS Jordan	Betacoronavirus	MIHSVFLLMFLLTPTESYVDVGPDSVKSACIEVDIQQTFFDKTWPRPIDVSKADGIIYPQGRTYSNITITYQGLFPYQGDHGDMYVYSAGHATGTTPQKLFVANYSQDVKQFANGFVVRIGAAANSTGTVIISPSTSATIRKIYPAFMLGSSVGNFSDGKMGRFFNHTLVLLPDGCGTLLRAFYCILEPRSGNHCPAGNSYTSFATYHTPATDCSDGNYNRNASLNSFKEYFNLRNCTFMYTYNITEDEILEWFGITQTAQGVHLFSSRYVDLYGGNMFQFATLPVYDTIKYYSIIPHSIRSIQSDRKAWAAFYVYKLQPLTFLLDFSVDGYIRRAIDCGFNDLSQLHCSYESFDVESGVYSVSSFEAKPSGSVVEQAEGVECDFSPLLSGTPPQVYNF…
MERS	MERS-like	MN120513	MN120513	Middle East respiratory syndrome-related coronavirus isolate 016	MERS contemporary	Betacoronavirus	MIHSVFLLMFLLTPTESYVDVGPDSLKSACIEVDIQQTFFDKTWPRPIDVSKADGIIYPQGRTYSNITITYQGLFPYQGDHGDMYVYSAGHATGTTPQKLFVANYSQDVKQFANGFVVRIGAAANSTGTVIISPSTSATIRKIYPAFMLGSSVGNFSDGKMGRFFNHTLVLLPDGCGTLLRAFYCILEPRPGNHCPAGNSYTSFATYHTPATDCSDGNYNRNASLNSFKEYFNLRNCTFMYTYNITEDEILEWFGITQTAQGVHLFSSRYVDLYGGNMFQFATLPVYDTIKYYSIIPHSIRSIQSDRKAWAAFYVYKLQPLTFLLDFSVDGYIRRAIDCGFNDLSQLHCSYESFDVESGVYSVSSFEAKPSGSVVEQAEGVECDFSPLLSGTPPQVYNF…
SARS1	SARS1-like	AY274119.3	AY274119.3	SARS coronavirus Tor2	SARS1 Tor2	Betacoronavirus	MFIFLLFLTLTSGSDLDRCTTFDDVQAPNYTQHTSSMRGVYYPDEIFRSDTLYLTQDLFLPFYSNVTGFHTINHTFGNPVIPFKDGIYFAATEKSNVVRGWVFGSTMNNKSQSVIIINNSTNVVIRACNFELCDNPFFAVSKPMGTQTHTMIFDNAFNCTFEYISDAFSLDVSEKSGNFKHLREFVFKNKDGFLYVYKGYQPIDVVRDLPSGFNTLKPIFKLPLGINITNFRAILTAFSPAQDIWGTSAAAYFVGYLKPTTFMLKYDENGTITDAVDCSQNPLAELKCSVKSFEIDKGIYQTSNFRVVPSGDVVRFPNITNLCPFGEVFNATKFPSVYAWERKKISNCVADYSVLYNSTFFSTFKCYGVSATKLNDLCFSNVYADSFVVKGDDVRQIAP…
SARS1	SARS1-like	AY278741	AY278741	SARS coronavirus Urbani	SARS1 Urbani	Betacoronavirus	MFIFLLFLTLTSGSDLDRCTTFDDVQAPNYTQHTSSMRGVYYPDEIFRSDTLYLTQDLFLPFYSNVTGFHTINHTFGNPVIPFKDGIYFAATEKSNVVRGWVFGSTMNNKSQSVIIINNSTNVVIRACNFELCDNPFFAVSKPMGTQTHTMIFDNAFNCTFEYISDAFSLDVSEKSGNFKHLREFVFKNKDGFLYVYKGYQPIDVVRDLPSGFNTLKPIFKLPLGINITNFRAILTAFSPAQDIWGTSAAAYFVGYLKPTTFMLKYDENGTITDAVDCSQNPLAELKCSVKSFEIDKGIYQTSNFRVVPSGDVVRFPNITNLCPFGEVFNATKFPSVYAWERKKISNCVADYSVLYNSTFFSTFKCYGVSATKLNDLCFSNVYADSFVVKGDDVRQIAP…
SARS1	SARS1-like	FJ882957.1	FJ882957.1	SARS coronavirus MA15	SARS1 MA15	Betacoronavirus	MFIFLLFLTLTSGSDLDRCTTFDDVQAPNYTQHTSSMRGVYYPDEIFRSDTLYLTQDLFLPFYSNVTGFHTINHTFGNPVIPFKDGIYFAATEKSNVVRGWVFGSTMNNKSQSVIIINNSTNVVIRACNFELCDNPFFAVSKPMGTQTHTMIFDNAFNCTFEYISDAFSLDVSEKSGNFKHLREFVFKNKDGFLYVYKGYQPIDVVRDLPSGFNTLKPIFKLPLGINITNFRAILTAFSPAQDIWGTSAAAYFVGYLKPTTFMLKYDENGTITDAVDCSQNPLAELKCSVKSFEIDKGIYQTSNFRVVPSGDVVRFPNITNLCPFGEVFNATKFPSVYAWERKKISNCVADYSVLYNSTFFSTFKCYGVSATKLNDLCFSNVYADSFVVKGDDVRQIAP…
Animal	SARS1-like	KC881005.1	KC881005.1	Bat SARS-like coronavirus RsSHC014	SHC014	Betacoronavirus	MKLLVLVFATLVSSYTIEKCLDFDDRTPPANTQFLSSHRGVYYPDDIFRSNVLHLVQDHFLPFDSNVTRFITFGLNFDNPIIPFRDGIYFAATEKSNVIRGWVFGSTMNNKSQSVIIMNNSTNLVIRACNFELCDNPFFVVLKSNNTQIPSYIFNNAFNCTFEYVSKDFNLDLGEKPGNFKDLREFVFRNKDGFLHVYSGYQPISAASGLPTGFNALKPIFKLPLGINITNFRTLLTAFPPRPDYWGTSAAAYFVGYLKPTTFMLKYDENGTITDAVDCSQNPLAELKCSVKSFEIDKGIYQTSNFRVAPSKEVVRFPNITNLCPFGEVFNATTFPSVYAWERKRISNCVADYSVLYNSTSFSTFKCYGVSATKLNDLCFSNVYADSFVVKGDDVRQIA…
Animal	SARS1-like	KF367457.1	KF367457.1	Bat SARS-like coronavirus WIV1	WIV1	Betacoronavirus	MKLLVLVFATLVSSYTIEKCLDFDDRTPPANTQFLSSHRGVYYPDDIFRSNVLHLVQDHFLPFDSNVTRFITFGLNFDNPIIPFKDGIYFAATEKSNVIRGWVFGSTMNNKSQSVIIMNNSTNLVIRACNFELCDNPFFVVLKSNNTQIPSYIFNNAFNCTFEYVSKDFNLDLGEKPGNFKDLREFVFRNKDGFLHVYSGYQPISAASGLPTGFNALKPIFKLPLGINITNFRTLLTAFPPRPDYWGTSAAAYFVGYLKPTTFMLKYDENGTITDAVDCSQNPLAELKCSVKSFEIDKGIYQTSNFRVAPSKEVVRFPNITNLCPFGEVFNATTFPSVYAWERKRISNCVADYSVLYNSTSFSTFKCYGVSATKLNDLCFSNVYADSFVVKGDDVRQIA…
Animal	SARS2-like	OQ297708.1	OQ297708.1	Pangolin coronavirus isolate GD/P79-9/2019	Pangolin GD	Betacoronavirus	MLFFFFLHFALVNSQCVNLTGRAAIQPSFTNSSQRGVYYPDTIFRSNTLVLSQGYFLPFYSNVSWYYALTKTNSAEKRVDNPVLDFKDGIYFAATEKSNIVRGWIFGTTLDNTSQSLLIVNNATNVIIKVCNFQFCYDPYLSGYYHNNKTWSTREFAVYSSYANCTFEYVSKSFMLDIAGKSGLFDTLREFVFRNVDGYFKIYSKYTPVNVNSNLPIGFSALEPLVEIPAGINITKFRTLLTIHRGDPMPNNGWTVFSAAYYVGYLAPRTFMLNYNENGTITDAVECALDPLSEAKCTLKSLTVEKGIYQTSNFRVQPTESIVRFPNITNLCPFGEVFNATTFASVYAWNRKRISNCVADYSVLYNSTSFSTFKCYGVSPTKLNDLCFTNVYADSFVVR…
Animal	MERS-like	OP288969.1	OP288969.1	Pangolin coronavirus isolate HKU4/GX-2020	Pangolin GX/HKU4	Betacoronavirus	MTCLTCLLMFLLMFVKDCDLQFIDMGPSSSADCGDPQVDGPQFASYSWPRPISSLNVDGIIYPIGKTYSNITLSYTGLFPREGDLGSQYLYAVSHAHTTSGSSYEPTKPYISNYSLLVNDFDFGFVVRIGASANASGTIVHSASPSAVIKKAYPAFVLGSVLTNTTNGYPLYANYSLTIIPDGCGTILRAFYCILQPRSQNYCPGNNNNYRSYFIYETPHIDCTSTVNKNASLDSFKAFFDLVNCTFDYSWNITVDEVSEWFGITQDVQGVHLYSSRKGDLYGGNMFRFATLPVYDAIKYYTVIPRSFKSKGNERNAWAAFYIYKLHQLTYLLDFSVDGYIRRTIDCGYDDLAQLKCSYGAFDVDTGVYSVSSYEAAATGTFIEQPKSKECDFTPMLVG…
Animal	Other Sarbeco	DQ071615.1	DQ071615.1	Bat SARS coronavirus Rp3	Rp3	Betacoronavirus	MKILILAFLASLAKAQEGCGIISRKPQPKMAQVSSSRRGVYYNDDIFRSNVLHLTQDYFLPFDSNLTQYFSLNVDSDRFTYFDNPILDFGDGVYFAATEKSNVIRGWIFGSTFDNTTQSAVIVNNSTHIIIRVCNFNLCKEPMYTVSRGAQQSSWVYQSAFNCTYDRVEKSFQLDTAPKTGNFKDLREYVFKNRDGFLSVYQTYTAVNLPRGLPIGFSVLRPILKLPFGINITSYRVVMAMFSQTTSNFLPESAAYYVGNLKYTTFMLSFNENGTITNAIDCAQNPLAELKCTIKNFNVSKGIYQTSNFRVSPTQEVIRFPNITNRCPFDKVFNATRFPNVYAWERTKISDCVADYTVLYNSTSFSTFKCYGVSPSKLIDLCFTSVYADTFLIRSSEVR…
Animal	Other Sarbeco	MZ190137.1	MZ190137.1	Bat SARS-like coronavirus Khosta-1 strain BtCoV/Khosta-1/Rh/Russia/2020	Khosta	Betacoronavirus	MKFFIFLSFLPLITAQEGCGVLSNKSTPNLDQFLSSRRGFYYFDDTFRSSVRVLTSGYFLPFQSNLTRYLTLESITGRRIYFDNPNIPFKDGLYFAATEKSNVIRGWIFGSTLDNTTQSAVLFNNGTHIVVNVCNFNFCQDPMLAISAGSPYKSWVYTTATNCTYNRLHAFNISTSINPGSFVHLREHVFRNVDGFLYVYHNYESINVTNTFPGGFSVLKPILKLPFGLNITHFKVIMTLFSNTTQSFEADASAYFVGHLKPLTMLADFDENGTIVDAVDCSQNPLSELKCTTKSFSVEKGIYQTSNFRVSPSTEVVRFPNITNLCPFGQVFNASTFPSVYAWGRMRISDCVADYSVLYNSTSSFSTFKCYGVSPTKLNDLCFSSVYADYFVVKGDDVR…
Animal	SARS2-like	MN996532.2	MN996532.2	Bat coronavirus RaTG13	RaTG13	Betacoronavirus	MFVFLVLLPLVSSQCVNLTTRTQLPPAYTNSSTRGVYYPDKVFRSSVLHLTQDLFLPFFSNVTWFHAIHVSGTNGIKRFDNPVLPFNDGVYFASTEKSNIIRGWIFGTTLDSKTQSLLIVNNATNVVIKVCEFQFCNDPFLGVYYHKNNKSWMESEFRVYSSANNCTFEYVSQPFLMDLEGKQGNFKNLREFVFKNIDGYFKIYSKHTPINLVRDLPPGFSALEPLVDLPIGINITRFQTLLALHRSYLTPGDSSSGWTAGAAAYYVGYLQPRTFLLKYNENGTITDAVDCALDPLSETKCTLKSFTVEKGIYQTSNFRVQPTDSIVRFPNITNLCPFGEVFNATTFASVYAWNRKRISNCVADYSVLYNSTSFSTFKCYGVSPTKLNDLCFTNVYADS…
Animal	SARS2-like	MZ937003.2	MZ937003.2	Bat coronavirus isolate BANAL-20-236/Laos/2020	BANAL	Betacoronavirus	MLFFFFLCFASVNSQCVNLTGRATIQPSFTNSSHRGVYYPDTIFRSNSLVLSQGYFLPFYSNISWYYALTKTNGAEKRVDNPILDFKDGIYFAATEKSNIVRGWIFGTTLDNTSQSLLIVNNATNVIIKVCNFQFCYDPYLSGYFHNNKTWSTREFAVYSSYANCTFEYVSKPFMLDISGKSGLFDTLREFVFRNVDGYFKIYSKYSPVNVNSNLPSGFSALEPLVELPAGINITRFRTLLTIHRGDPMPNNGWTVFSAAYYVGYLAPRTFMLKYNENGTITDAVDCSLDPLSEAKCTLKSFTVEKGIYQTSNFRVQPTDSIVRFPNITNLCPFGEVFNATTFASVYAWNRKRISNCVADYSVLYNSTSFSTFKCYGVSPTKLNDLCFTNVYADSFVVR…
SARS2	SARS2-like	NC_045512.2	NC_045512.2	Severe acute respiratory syndrome coronavirus 2 isolate Wuhan-Hu-1	SARS2 WA-1	Betacoronavirus	MFVFLVLLPLVSSQCVNLTTRTQLPPAYTNSFTRGVYYPDKVFRSSVLHSTQDLFLPFFSNVTWFHAIHVSGTNGTKRFDNPVLPFNDGVYFASTEKSNIIRGWIFGTTLDSKTQSLLIVNNATNVVIKVCEFQFCNDPFLGVYYHKNNKSWMESEFRVYSSANNCTFEYVSQPFLMDLEGKQGNFKNLREFVFKNIDGYFKIYSKHTPINLVRDLPQGFSALEPLVDLPIGINITRFQTLLALHRSYLTPGDSSSGWTAGAAAYYVGYLQPRTFLLKYNENGTITDAVDCALDPLSETKCTLKSFTVEKGIYQTSNFRVQPTESIVRFPNITNLCPFGEVFNATRFASVYAWNRKRISNCVADYSVLYNSASFSTFKCYGVSPTKLNDLCFTNVYADS…
SARS2	SARS2-like	MT952602.1	MT952602.1	Severe acute respiratory syndrome coronavirus 2 clone SARS-CoV-2-MA10	SARS2 MA10	Betacoronavirus	MFVFLVLLPLVSSQCVNLTTRTQLPPAYTNSFTRGVYYPDKVFRSSVLHSTQDLFLPFFSNVTWFHAIHVSGTNGTKRFDNPVLPFNDGVYFASTEKSNIIRGWIFGTTLDSKTQSLLIVNNATNVVIKVCEFQFCNDPFLGVYYHKNNKSWMESEFRVYSSANNCTFEYVSQPFLMDLEGKQGNFKNLREFVFKNIDGYFKIYSKHTPINLVRDLPQGFSALEPLVDLPIGINITRFQTLLALHRSYLTPGDSSSGWTAGAAAYYVGYLQPRTFLLKYNENGTITDAVDCALDPLSETKCTLKSFTVEKGIYQTSNFRVQPTESIVRFPNITNLCPFGEVFNATRFASVYAWNRKRISNCVADYSVLYNSASFSTFKCYGVSPTKLNDLCFTNVYADS…
SARS2	SARS2-like	EPI_ISL_1666328	EPI_ISL_1666328	Severe acute respiratory syndrome coronavirus 2 Mouse-Pearlman	SARS2 Pearlman	Betacoronavirus	MFVFLVLLPLVSSQCVNLTTRTQLPPAYTNSFTRGVYYPDKVFRSSVLHSTQDLFLPFFSNVTWFHAIHVSGTNGTKRFDNPVLPFNDGVYFASTEKSNIIRGWIFGTTLDSKTQSLLIVNNATNVVIKVCEFQFCNDPFLGVYYHKNNKSWMESEFRVYSSANNCTFEYVSQPFLMDLEGKQGNFKNLREFVFKNIDGYFKIYSKHTPINLVRDLPQGFSALEPLVDLPIGINITRFQTLLALHRSYLTPGDSSSGWTAGAAAYYVGYLQPRTFLLKYNENGTITDAVDCALDPLSETKCTLKSFTVEKGIYQTSNFRVQPTESIVRFPNITNLCPFGEVFNATRFASVYAWNRKRISNCVADYSVLYNSASFSTFKCYGVSPTKLNDLCFTNVYADS…
SARS2	SARS2-like	MBF_B.1.1.7	Frieman	Severe acute respiratory syndrome coronavirus 2 B.1.1.7 (alpha)	SARS2 B.1.1.7	Betacoronavirus	MFVFLVLLPLVSSQCVNLTTRTQLPPAYTNSFTRGVYYPDKVFRSSVLHSTQDLFLPFFSNVNWFHAISGTNGTKRFDNPVLPFNDGVYFASTEKSNIIRGWIFGTTLDSKTQSLLIVNNATNVVIKVCEFQFCNDPFLGVYHKNNKSWMESEFRVYSSANNCTFEYVSQPFLMDLEGKQGNFKNLREFVFKNIDGYFKIYSKHTPINLVRDLPQGFSALEPLVDLPIGINITRFQTLLALHRSYLTPGDSSSGWTAGAAAYYVGYLQPRTFLLKYNENGTITDAVDCALDPLSETKCTLKSFTVEKGIYQTSNFRVQPTESIVRFPNITNLCPFGEVFNATRFASVYAWNRKRISNCVADYSVLYNSASFSTFKCYGVSPTKLNDLCFTNVYADSFVI…
SARS2	SARS2-like	EPI_ISL_2261510	EPI_ISL_2261510	Severe acute respiratory syndrome coronavirus 2 B.1.351 (beta)	SARS2 B.1.351	Betacoronavirus	MFVFLVLLPLVSSQCVNFTTRTQLPLAYTNSFTRGVYYPDKVFRSSVLHSTQDLFLPFFSNVTWFHAIHVSGTNGTKRFANPVLPFNDGVYFASTEKFNIIRGWIFGTTLDSKTQSLLIVNNATNVVIKVCEFQFCNDPFLGVYYHKNNKSWMESEFRVYSSANNCTFEYVSQPFLMDLEGKQGNFKNLREFVFKNIDGYFKIYSKHTPINLVRGLPQGFSALEPLVDLPIGINITRFQTLLALHRSYLTPGDSSSGWTAGAAAYYVGYLQPRTFLLKYNENGTITDAVDCALDPLSETKCTLKSFTVEKGIYQTSNFRVQPTESIVRFPNITNLCPFGEVFNATRFASVYAWNRKRISNCVADYSVLYNSASFSTFKCYGVSPTKLNDLCFTNVYADS…
SARS2	SARS2-like	MBF.P.1	Frieman (ATCC)	Severe acute respiratory syndrome coronavirus 2 P.1 (gamma)	SARS2 P.1	Betacoronavirus	MFVFLVLLPLVSSQCVNFTNRTQLPSAYTNSFTRGVYYPDKVFRSSVLHSTQDLFLPFFSNVTWFHAIHVSGTNGTKRFDNPVLPFNDGVYFASTEKSNIIRGWIFGTTLDSKTQSLLIVNNATNVVIKVCEFQFCNYPFLGVYYHKNNKSWMESEFRVYSSANNCTFEYVSQPFLMDLEGKQGNFKNLSEFVFKNIDGYFKIYSKHTPINLVRDLPQGFSALEPLVDLPIGINITRFQTLLALHRSYLTPGDSSSGWTAGAAAYYVGYLQPRTFLLKYNENGTITDAVDCALDPLSETKCTLKSFTVEKGIYQTSNFRVQPTESIVRFPNITNLCPFGEVFNATRFASVYAWNRKRISNCVADYSVLYNSASFSTFKCYGVSPTKLNDLCFTNVYADS…
SARS2	SARS2-like	MBF.B.1.617.2	Frieman	Severe acute respiratory syndrome coronavirus 2 B.1.617.2 (delta)	SARS2 B.1.617.2	Betacoronavirus	MFVFLVLLPLVSSQCVNLRTRTQLPPAYTNSFTRGVYYPDKVFRSSVLHSTQDLFLPFFSNVTWFHAIHVSGTNGTKRFDNPVLPFNDGVYFASTEKSNIIRGWIFGTTLDSKTQSLLIVNNATNVVIKVCEFQFCNDPFLDVYYHKNNKSWMESGVYSSANNCTFEYVSQPFLMDLEGKQGNFKNLREFVFKNIDGYFKIYSKHTPINLVRDLPQGFSALEPLVDLPIGINITRFQTLLALHRSYLTPGDSSSGWTAGAAAYYVGYLQPRTFLLKYNENGTITDAVDCALDPLSETKCTLKSFTVEKGIYQTSNFRVQPTESIVRFPNITNLCPFGEVFNATRFASVYAWNRKRISNCVADYSVLYNSASFSTFKCYGVSPTKLNDLCFTNVYADSFV…
SARS2	SARS2-like	EPI_ISL_6795847	EPI_ISL_6795847	Severe acute respiratory syndrome coronavirus 2 BA.1 (omicron)	SARS2 BA.1	Betacoronavirus	MFVFLVLLPLVSSQCVNLTTRTQLPPAYTNSFTRGVYYPDKVFRSSVLHSTQDLFLPFFSNVTWFHVISGTNGTKRFDNPVLPFNDGVYFASIEKSNIIRGWIFGTTLDSKTQSLLIVNNATNVVIKVCEFQFCNDPFLDHKNNKSWMESEFRVYSSANNCTFEYVSQPFLMDLEGKQGNFKNLREFVFKNIDGYFKIYSKHTPIIVREPEDLPQGFSALEPLVDLPIGINITRFQTLLALHRSYLTPGDSSSGWTAGAAAYYVGYLQPRTFLLKYNENGTITDAVDCALDPLSETKCTLKSFTVEKGIYQTSNFRVQPTESIVRFPNITNLCPFDEVFNATRFASVYAWNRKRISNCVADYSVLYNLAPFFTFKCYGVSPTKLNDLCFTNVYADSFVI…
SARS2	SARS2-like	OP449358.1	OP449358.1	Severe acute respiratory syndrome coronavirus 2 isolate SARS-CoV-2/human/USA/CA-CDC-STM-YVKHYA8FM/2022	SARS2 XBB	Betacoronavirus	MFVFLVLLPLVSSQCVNLITRTQSYTNSFTRGVYYPDKVFRSSVLHSTQDLFLPFFSNVTWFHAIHVSGTNGTKRFDNPALPFNDGVYFASTEKSNIIRGWIFGTTLDSKTQSLLIVNNATNVVIKVCEFQFCNDPFLDVYQKNNKSWMESEFRVYSSANNCTFEYVSQPFLMDLEGKEGNFKNLREFVFKNIDGYFKIYSKHTPINLERDLPQGFSALEPLVDLPIGINITRFQTLLALHRSYLTPGDSSSGWTAGAAAYYVGYLQPRTFLLKYNENGTITDAVDCALDPLSETKCTLKSFTVEKGIYQTSNFRVQPTESIVRFPNITNLCPFHEVFNATTFASVYAWNRKRISNCVADYSVIYNFAPFFAFKCYGVSPTKLNDLCFTNVYADSFVIR…
SARS2	SARS2-like	MBF_BA.5	Frieman	Severe acute respiratory syndrome coronavirus 2 BA.5	SARS2 BA.5	Betacoronavirus	MFVFLVLLPLVSSQCVNLITRTQSYTNSFTRGVYYPDKVFRSSVLHSTQDLFLPFFSNVTWFHAISGTNGIKRFDNPVLPFNDGVYFASTEKSNIIRGWIFGTTLDSKTQSLLIVNNATNVVIKVCEFQFCNDPFLDVYYHKNNKSWMESEFRVYSSANNCTFEYVSQPFLMDLEGKQGNFKNLREFVFKNIDGYFKIYSKHTPINLGRDLPQGFSALEPLVDLPIGINITRFQTLLALHRSYLTPGDSSSGWTAGAAAYYVGYLQPRTFLLKYNENGTITDAVDCALDPLSETKCTLKSFTVEKGIYQTSNFRVQPTESIVRFPNITNLCPFDEVFNATRFASVYAWNRKRISNCVADYSVLYNFAPFFAFKCYGVSPTKLNDLCFTNVYADSFVIRG…
SARS2	SARS2-like	EPI_ISL_18927060	EPI_ISL_18927060	Severe acute respiratory syndrome coronavirus 2 EG.5.1	SARS2 EG.5.1	Betacoronavirus	MFVFLVLLPLVSSQCVNLITRTQSYTNSFTRGVYYPDKVFRSSVLHSTHDLFLPFFSNVTWFHAIHVSGTNGTKRFDNPALPFNDGVYFASTEKSNIIRGWIFGTTLDSKTQSLLIVNNATNVVIKVCEFQFCNDPFLDVYQKNNKSWMESEFRVYSSANNCTFEYVSQPFLMDLEGKEGNSLGIKNLREFVFKNIDGYFKIYSKHTPINLERDLPQGFSALEPLVDLPIGINITRFQTLLALHRSYLTPVDSSSGWTAGAAAYYVGYLQPRTFLLKYNENGTITDAVDCALDPLSETKCTLKSFTVEKGIYQTSNFRVQPTESIVRFPNITNLCPFHEVFNATTFASVYAWNRKRISNCVADYSVIYNFAPFFAFKCYGVSPTKLNDLCFTNVYADSF…
SARS2	SARS2-like	EPI_ISL_18114953	EPI_ISL_18114953	Severe acute respiratory syndrome coronavirus 2 BA.2.86	SARS2 BA.2.86	Betacoronavirus	MFVFLVLLPLVSSQCVMPLFNLITTTQSYTNSFTRGVYYPDKVFRSSVLHLTQDLFLPFFSNVTWFHAISGTNGTKRFDNPVLPFNDGVYFASTEKSNIIRGWIFGTTLDSKTQSLLIVNNATNVFIKVCEFQFCNDPFLDVYHKNNKSWMESESGVYSSANNCTFEYVSQPFLMDLEGKQGNFKNLREFVFKNIDGYFKIYSKHTPIIGRDFPQGFSALEPLVDLPIGINITRFQTLLALNRSYLTPGDSSSGWTAGAADYYVGYLQPRTFLLKYNENGTITDAVDCALDPLSETKCTLKSFTVEKGIYQTSNFRVQPTESIVRFPNVTNLCPFHEVFNATRFASVYAWNRTRISNCVADYSVLYNFAPFFAFKCYGVSPTKLNDLCFTNVYADSFVI…
SARS2	SARS2-like	EPI_ISL_18849981	EPI_ISL_18849981	Severe acute respiratory syndrome coronavirus 2 BA.2.87.1	SARS2 BA.2.87.1	Betacoronavirus	MFVFLVLLPLVSSQSYTNSFTRGVYYPDKVFRSSVLHSTQDLFLPFFSNVTWFHAISGTNDTKRFDNPVLPFNDGVYFASTEKFNIIRGWIFGTTLDSKTQSLLIVNNATNAVIKVCEFQFKNNKSLMESEFRVYSSANNCTFEYVSQPFLMDLEGKQGNFKNLSEFVFKNIDGYFKIYSKHTPINLGRGLPQGFSALEPLVDLPIGINITRFQTLLALHRSYLTPGDSSSGWTAGAAAYYVGYLQPRTFLLKYNENGTITDAVDCALDPLSETKCTLKSFTVEKGIYQTSNFRVQPTESIVRFPNITNLCPFDEVFNATRFASVYAWNRKRISNCVADYSVLYNFAPFFAFKCYGVSPTKLNDLCFTNVYADSFVIRGNEVSQIAPGQTGTIADYNYK…
SARS2	SARS2-like	EPI_ISL_18300149	EPI_ISL_18300149	Severe acute respiratory syndrome coronavirus 2 JN.1	SARS2 JN.1	Betacoronavirus	MFVFLVLLPLVSSQCVMPLFNLITTTQSYTNSFTRGVYYPDKVFRSSVLHLTQDLFLPFFSNVTWFHAISGTNGTKRFDNPVLPFNDGVYFASTEKSNIIRGWIFGTTLDSKTQSLLIVNNATNVFIKVCEFQFCNDPFLDVYHKNNKSWMESESGVYSSANNCTFEYVSQPFLMDLEGKQGNFKNLREFVFKNIDGYFKIYSKHTPIIGRDFPQGFSALEPLVDLPIGINITRFQTLLALNRSYLTPGDSSSGWTAGAADYYVGYLQPRTFLLKYNENGTITDAVDCALDPLSETKCTLKSFTVEKGIYQTSNFRVQPTESIVRFPNVTNLCPFHEVFNATRFASVYAWNRTRISNCVADYSVLYNFAPFFAFKCYGVSPTKLNDLCFTNVYADSFVI…
MERS	MERS-like	MBF_MERS.IA	Frieman	Middle East Respiratory Syndrome Coronavirus (Mouse-adapted) Iowa	MERS MA Iowa	Betacoronavirus	MIHSVFLLMFLLTPTESYVDVGPDSVKSACIEVDIQQTFFDKTWPRPIDVSKADGIIYPQGRTYSNITITYQGLFPYQGDHGDMYVYSAGHATGTTPQKLFVANYSQDVKQFANGFVVRIGAAANSTGTVIISPSTSATIRKIYPAFMLGSSVGNFSDGKMGRFFNHTLVLLPDGCGTLLRAFYCILEPRSGNHCPAGNSYTSFATYHTPATDCSDGNYDRNASLNSFKEYFNLRNCTFMYTYNITEDEILEWFGITQTAQGVHLFSSRYVDLYGGNMFQFATLPVYDTIKYYSIIPHSIRSIQSDRKAWAAFYVYKLQPLTFLLDFSVDGYIRRAIDCGFNDLSQLHCSYESFDVESGVYSVSSFEAKPSGSVVEQAEGVECDFSPLLSGTPPQVYNF…
MERS	MERS-like	MBV_MERS.UNC	Frieman	Middle East Respiratory Syndrome Coronavirus (Mouse-adapted) UNC	MERS MA UNC	Betacoronavirus	MIHSVFLLMFLLTPTESYVDVGPDSVKSACIEVDIQQTFFDKTWPRPIDVSKADGIIYPQGRTYSNITITYQGLFPYQGDHGDMYVYSAGHATGTTPQKLFVANYSQDVKQFANGFVVRIGAAANSTGTVIISPSTSATIRKIYPAFMLGSSVGNFSDGKMGRFFNHTLVLLPDGCGTLLRAFYCILEPRSGNHCPAGNSYTSFATYHTPATDCSDGNYNRYASLNSFKEYFNLRNCTFMYTYNITEDEILEWFGITQTAQGVHLFSSRYVDLYGGNMFQFATLPVYDTIKYYSIIPHSIRSIQSDRKAWAAFYVYKLQPLTFLLDFSVDGYIRRAIDCGFNDLSQLHCSYESFDVESGVYSVSSFEAKPSGSVVEQAEGVECDFSPLLSGTPPQVYNF…
