## Supplementary material for "A phage display library to dissect antibody responses to human coronavirus spike proteins": Table 2

### Sheet: PCR primers
Primer Name	Primer Sequence	Notes
EcoRI_PCR1_A5ad_	GCGCAAATGGGCGGTAGGCGTGAGGAATTCCGCTGCG	Used in PCR1 for library generation
HindIII_PCR1_R	GATTAACCCTCACTAAAGGGAAAGCTTGCACAGCTGTGACCAT	Used in PCR1 for library generation
CMV_F	CGCAAATGGGCGGTAGGCGTG	Used in PCR2 for library generation
T3_R	ATTAACCCTCACTAAAGGGA	Used in PCR2 for library generation
T7UP	GGAGCTGTCGTATTCCAGTC	Used for Sanger sequencing of library plaques
T7DOWN	AACCCCTCAAGACCCGTTTA	Used for Sanger sequencing of library plaques
T7-Pep2_PCR1_F	ATAAAGGTGAGGGTAATGTC	Used in PCR1 for library sequencing
T7-Pep2_PCR1_R+ad_min	CTGGAGTTCAGACGTGTGCTCTTCCGATCAGTTACTCGAGCTTATCGTC	Used in PCR1 for library sequencing
T7-Pep2.2_SP_subA	CTCGGGGATCCAGGAATTCCGCTGCGT	Illumina sequencing primer for CSpike, VirScan, etc. mix 1:1 with SubB for sequencing
T7-Pep2.2_SP_subB	CTCGGGGATCCAGGAATTCGGAGCGGT	Illumina sequencing primer for CSpike, VirScan, etc. mix 1:1 with SubA for sequencing
i5_SP_PhIP	CGAGCATCACACCTGACTGGAATACGACAGCTCC	i5 Illumina sequencing primer
i7_SP_PhIP	CCGCGATTACAAGGATGACGACGATAAGCTCGAGTAACTAG	i7 Illumina sequencing primer

### Sheet: Sample barcoding primers
Plate Name	Plate	Well	i7	i5	F_primer(P5+)	R_primer(P7+)
PhIP_Nova_PrimerMix_Plate1	1	A1	GTCCATAAGT	ATGCGTGTAG	AATGATACGGCGACCACCGAGATCTACACATGCGTGTAGGGAGCTGTCGTATTCCAGTC	CAAGCAGAAGACGGCATACGAGATGTCCATAAGTCTAGTTACTCGAGCTTATCGTCG
PhIP_Nova_PrimerMix_Plate1	1	A2	GACTTGCCTT	CAAACCTACC	AATGATACGGCGACCACCGAGATCTACACCAAACCTACCGGAGCTGTCGTATTCCAGTC	CAAGCAGAAGACGGCATACGAGATGACTTGCCTTCTAGTTACTCGAGCTTATCGTCG
PhIP_Nova_PrimerMix_Plate1	1	A3	CCTAGGCAAT	ACTACGTCTA	AATGATACGGCGACCACCGAGATCTACACACTACGTCTAGGAGCTGTCGTATTCCAGTC	CAAGCAGAAGACGGCATACGAGATCCTAGGCAATCTAGTTACTCGAGCTTATCGTCG
PhIP_Nova_PrimerMix_Plate1	1	A4	CAGGTTAAGC	GTCTGTGTGA	AATGATACGGCGACCACCGAGATCTACACGTCTGTGTGAGGAGCTGTCGTATTCCAGTC	CAAGCAGAAGACGGCATACGAGATCAGGTTAAGCCTAGTTACTCGAGCTTATCGTCG
PhIP_Nova_PrimerMix_Plate1	1	A5	CGGTCCAGTA	CCTGCGTTTT	AATGATACGGCGACCACCGAGATCTACACCCTGCGTTTTGGAGCTGTCGTATTCCAGTC	CAAGCAGAAGACGGCATACGAGATCGGTCCAGTACTAGTTACTCGAGCTTATCGTCG
PhIP_Nova_PrimerMix_Plate1	1	A6	ATAAGCAGGT	ATTAGGCTCG	AATGATACGGCGACCACCGAGATCTACACATTAGGCTCGGGAGCTGTCGTATTCCAGTC	CAAGCAGAAGACGGCATACGAGATATAAGCAGGTCTAGTTACTCGAGCTTATCGTCG
PhIP_Nova_PrimerMix_Plate1	1	A7	GGCATCAATT	ACATTAACGG	AATGATACGGCGACCACCGAGATCTACACACATTAACGGGGAGCTGTCGTATTCCAGTC	CAAGCAGAAGACGGCATACGAGATGGCATCAATTCTAGTTACTCGAGCTTATCGTCG
PhIP_Nova_PrimerMix_Plate1	1	A8	TCCTCGAAGA	GGCGTTAATG	AATGATACGGCGACCACCGAGATCTACACGGCGTTAATGGGAGCTGTCGTATTCCAGTC	CAAGCAGAAGACGGCATACGAGATTCCTCGAAGACTAGTTACTCGAGCTTATCGTCG
PhIP_Nova_PrimerMix_Plate1	1	A9	CATTGAGGGG	ATTGCTACGT	AATGATACGGCGACCACCGAGATCTACACATTGCTACGTGGAGCTGTCGTATTCCAGTC	CAAGCAGAAGACGGCATACGAGATCATTGAGGGGCTAGTTACTCGAGCTTATCGTCG
PhIP_Nova_PrimerMix_Plate1	1	A10	TCCACCGTAC	CGTCGTTTTT	AATGATACGGCGACCACCGAGATCTACACCGTCGTTTTTGGAGCTGTCGTATTCCAGTC	CAAGCAGAAGACGGCATACGAGATTCCACCGTACCTAGTTACTCGAGCTTATCGTCG
PhIP_Nova_PrimerMix_Plate1	1	A11	TTGAGTCGTC	CATGGGAGTA	AATGATACGGCGACCACCGAGATCTACACCATGGGAGTAGGAGCTGTCGTATTCCAGTC	CAAGCAGAAGACGGCATACGAGATTTGAGTCGTCCTAGTTACTCGAGCTTATCGTCG
PhIP_Nova_PrimerMix_Plate1	1	A12	TCCGACGAAA	TTAGGGTACA	AATGATACGGCGACCACCGAGATCTACACTTAGGGTACAGGAGCTGTCGTATTCCAGTC	CAAGCAGAAGACGGCATACGAGATTCCGACGAAACTAGTTACTCGAGCTTATCGTCG
PhIP_Nova_PrimerMix_Plate1	1	B1	GTGATGCAGC	TACTGGTAGT	AATGATACGGCGACCACCGAGATCTACACTACTGGTAGTGGAGCTGTCGTATTCCAGTC	CAAGCAGAAGACGGCATACGAGATGTGATGCAGCCTAGTTACTCGAGCTTATCGTCG
PhIP_Nova_PrimerMix_Plate1	1	B2	TGAGTGCAGT	CTGGTACGGA	AATGATACGGCGACCACCGAGATCTACACCTGGTACGGAGGAGCTGTCGTATTCCAGTC	CAAGCAGAAGACGGCATACGAGATTGAGTGCAGTCTAGTTACTCGAGCTTATCGTCG
PhIP_Nova_PrimerMix_Plate1	1	B3	CTTGGATTAC	GGAACGTAGT	AATGATACGGCGACCACCGAGATCTACACGGAACGTAGTGGAGCTGTCGTATTCCAGTC	CAAGCAGAAGACGGCATACGAGATCTTGGATTACCTAGTTACTCGAGCTTATCGTCG
PhIP_Nova_PrimerMix_Plate1	1	B4	TTCGGTGTCT	ACTGTGCGAA	AATGATACGGCGACCACCGAGATCTACACACTGTGCGAAGGAGCTGTCGTATTCCAGTC	CAAGCAGAAGACGGCATACGAGATTTCGGTGTCTCTAGTTACTCGAGCTTATCGTCG
PhIP_Nova_PrimerMix_Plate1	1	B5	CTCGCTAGGT	GGCAAGATGA	AATGATACGGCGACCACCGAGATCTACACGGCAAGATGAGGAGCTGTCGTATTCCAGTC	CAAGCAGAAGACGGCATACGAGATCTCGCTAGGTCTAGTTACTCGAGCTTATCGTCG
PhIP_Nova_PrimerMix_Plate1	1	B6	AGTACCGGAC	CGCATCAAAA	AATGATACGGCGACCACCGAGATCTACACCGCATCAAAAGGAGCTGTCGTATTCCAGTC	CAAGCAGAAGACGGCATACGAGATAGTACCGGACCTAGTTACTCGAGCTTATCGTCG
PhIP_Nova_PrimerMix_Plate1	1	B7	GACAGTATGC	TTGGCAAGCT	AATGATACGGCGACCACCGAGATCTACACTTGGCAAGCTGGAGCTGTCGTATTCCAGTC	CAAGCAGAAGACGGCATACGAGATGACAGTATGCCTAGTTACTCGAGCTTATCGTCG
PhIP_Nova_PrimerMix_Plate1	1	B8	CACAATGCCC	ACCACCATGG	AATGATACGGCGACCACCGAGATCTACACACCACCATGGGGAGCTGTCGTATTCCAGTC	CAAGCAGAAGACGGCATACGAGATCACAATGCCCCTAGTTACTCGAGCTTATCGTCG
PhIP_Nova_PrimerMix_Plate1	1	B9	GGAAACCTGG	TGTCCTTGCG	AATGATACGGCGACCACCGAGATCTACACTGTCCTTGCGGGAGCTGTCGTATTCCAGTC	CAAGCAGAAGACGGCATACGAGATGGAAACCTGGCTAGTTACTCGAGCTTATCGTCG
PhIP_Nova_PrimerMix_Plate1	1	B10	TCCACATGGG	CTGAGCTAAG	AATGATACGGCGACCACCGAGATCTACACCTGAGCTAAGGGAGCTGTCGTATTCCAGTC	CAAGCAGAAGACGGCATACGAGATTCCACATGGGCTAGTTACTCGAGCTTATCGTCG
PhIP_Nova_PrimerMix_Plate1	1	B11	TAGACTTGAC	AGCTCCTGTA	AATGATACGGCGACCACCGAGATCTACACAGCTCCTGTAGGAGCTGTCGTATTCCAGTC	CAAGCAGAAGACGGCATACGAGATTAGACTTGACCTAGTTACTCGAGCTTATCGTCG
PhIP_Nova_PrimerMix_Plate1	1	B12	GAGACTCCAC	AGACAACACG	AATGATACGGCGACCACCGAGATCTACACAGACAACACGGGAGCTGTCGTATTCCAGTC	CAAGCAGAAGACGGCATACGAGATGAGACTCCACCTAGTTACTCGAGCTTATCGTCG
PhIP_Nova_PrimerMix_Plate1	1	C1	ATGAAGGAAG	ATGACAGCTC	AATGATACGGCGACCACCGAGATCTACACATGACAGCTCGGAGCTGTCGTATTCCAGTC	CAAGCAGAAGACGGCATACGAGATATGAAGGAAGCTAGTTACTCGAGCTTATCGTCG
PhIP_Nova_PrimerMix_Plate1	1	C2	GTTCCCTTAC	TTTACACTCC	AATGATACGGCGACCACCGAGATCTACACTTTACACTCCGGAGCTGTCGTATTCCAGTC	CAAGCAGAAGACGGCATACGAGATGTTCCCTTACCTAGTTACTCGAGCTTATCGTCG
PhIP_Nova_PrimerMix_Plate1	1	C3	AACTAACCCG	AGGACTCCCT	AATGATACGGCGACCACCGAGATCTACACAGGACTCCCTGGAGCTGTCGTATTCCAGTC	CAAGCAGAAGACGGCATACGAGATAACTAACCCGCTAGTTACTCGAGCTTATCGTCG
PhIP_Nova_PrimerMix_Plate1	1	C4	CGCATGGTTG	TGCACATACG	AATGATACGGCGACCACCGAGATCTACACTGCACATACGGGAGCTGTCGTATTCCAGTC	CAAGCAGAAGACGGCATACGAGATCGCATGGTTGCTAGTTACTCGAGCTTATCGTCG
PhIP_Nova_PrimerMix_Plate1	1	C5	TTACTTCGCG	CATGCGCCAT	AATGATACGGCGACCACCGAGATCTACACCATGCGCCATGGAGCTGTCGTATTCCAGTC	CAAGCAGAAGACGGCATACGAGATTTACTTCGCGCTAGTTACTCGAGCTTATCGTCG
PhIP_Nova_PrimerMix_Plate1	1	C6	TTAACGGACT	ATTGCAGGTT	AATGATACGGCGACCACCGAGATCTACACATTGCAGGTTGGAGCTGTCGTATTCCAGTC	CAAGCAGAAGACGGCATACGAGATTTAACGGACTCTAGTTACTCGAGCTTATCGTCG
PhIP_Nova_PrimerMix_Plate1	1	C7	AGTTAGACTG	GTACTGTTAG	AATGATACGGCGACCACCGAGATCTACACGTACTGTTAGGGAGCTGTCGTATTCCAGTC	CAAGCAGAAGACGGCATACGAGATAGTTAGACTGCTAGTTACTCGAGCTTATCGTCG
PhIP_Nova_PrimerMix_Plate1	1	C8	CGATCGGAAC	AGCCCGATAT	AATGATACGGCGACCACCGAGATCTACACAGCCCGATATGGAGCTGTCGTATTCCAGTC	CAAGCAGAAGACGGCATACGAGATCGATCGGAACCTAGTTACTCGAGCTTATCGTCG
PhIP_Nova_PrimerMix_Plate1	1	C9	CTCAACACTA	GACAGTTCAA	AATGATACGGCGACCACCGAGATCTACACGACAGTTCAAGGAGCTGTCGTATTCCAGTC	CAAGCAGAAGACGGCATACGAGATCTCAACACTACTAGTTACTCGAGCTTATCGTCG
PhIP_Nova_PrimerMix_Plate1	1	C10	TGGAGAGTAG	GTAGGCTTAT	AATGATACGGCGACCACCGAGATCTACACGTAGGCTTATGGAGCTGTCGTATTCCAGTC	CAAGCAGAAGACGGCATACGAGATTGGAGAGTAGCTAGTTACTCGAGCTTATCGTCG
PhIP_Nova_PrimerMix_Plate1	1	C11	AATTAGTGGC	ACTGCAAACG	AATGATACGGCGACCACCGAGATCTACACACTGCAAACGGGAGCTGTCGTATTCCAGTC	CAAGCAGAAGACGGCATACGAGATAATTAGTGGCCTAGTTACTCGAGCTTATCGTCG
PhIP_Nova_PrimerMix_Plate1	1	C12	CGCTCACTAG	CTCCGTGAAG	AATGATACGGCGACCACCGAGATCTACACCTCCGTGAAGGGAGCTGTCGTATTCCAGTC	CAAGCAGAAGACGGCATACGAGATCGCTCACTAGCTAGTTACTCGAGCTTATCGTCG
PhIP_Nova_PrimerMix_Plate1	1	D1	CTGTTGATGG	CAGCCATACT	AATGATACGGCGACCACCGAGATCTACACCAGCCATACTGGAGCTGTCGTATTCCAGTC	CAAGCAGAAGACGGCATACGAGATCTGTTGATGGCTAGTTACTCGAGCTTATCGTCG
PhIP_Nova_PrimerMix_Plate1	1	D2	AGGAATCTGG	ACTGAGAAGC	AATGATACGGCGACCACCGAGATCTACACACTGAGAAGCGGAGCTGTCGTATTCCAGTC	CAAGCAGAAGACGGCATACGAGATAGGAATCTGGCTAGTTACTCGAGCTTATCGTCG
PhIP_Nova_PrimerMix_Plate1	1	D3	ATCCACAGTC	CGGTATCGTA	AATGATACGGCGACCACCGAGATCTACACCGGTATCGTAGGAGCTGTCGTATTCCAGTC	CAAGCAGAAGACGGCATACGAGATATCCACAGTCCTAGTTACTCGAGCTTATCGTCG
PhIP_Nova_PrimerMix_Plate1	1	D4	GACATTACGC	CGTGTGGTCT	AATGATACGGCGACCACCGAGATCTACACCGTGTGGTCTGGAGCTGTCGTATTCCAGTC	CAAGCAGAAGACGGCATACGAGATGACATTACGCCTAGTTACTCGAGCTTATCGTCG
PhIP_Nova_PrimerMix_Plate1	1	D5	AACATCCTGC	AGCAACGGAG	AATGATACGGCGACCACCGAGATCTACACAGCAACGGAGGGAGCTGTCGTATTCCAGTC	CAAGCAGAAGACGGCATACGAGATAACATCCTGCCTAGTTACTCGAGCTTATCGTCG
PhIP_Nova_PrimerMix_Plate1	1	D6	AATTCTGCCA	ATTCGCTGGG	AATGATACGGCGACCACCGAGATCTACACATTCGCTGGGGGAGCTGTCGTATTCCAGTC	CAAGCAGAAGACGGCATACGAGATAATTCTGCCACTAGTTACTCGAGCTTATCGTCG
PhIP_Nova_PrimerMix_Plate1	1	D7	ATAGGTGCGC	TAAGGACGGC	AATGATACGGCGACCACCGAGATCTACACTAAGGACGGCGGAGCTGTCGTATTCCAGTC	CAAGCAGAAGACGGCATACGAGATATAGGTGCGCCTAGTTACTCGAGCTTATCGTCG
PhIP_Nova_PrimerMix_Plate1	1	D8	CCGGACTGAT	GAAGGACACG	AATGATACGGCGACCACCGAGATCTACACGAAGGACACGGGAGCTGTCGTATTCCAGTC	CAAGCAGAAGACGGCATACGAGATCCGGACTGATCTAGTTACTCGAGCTTATCGTCG
PhIP_Nova_PrimerMix_Plate1	1	D9	GGAGCTATCT	ACGTAACTAG	AATGATACGGCGACCACCGAGATCTACACACGTAACTAGGGAGCTGTCGTATTCCAGTC	CAAGCAGAAGACGGCATACGAGATGGAGCTATCTCTAGTTACTCGAGCTTATCGTCG
PhIP_Nova_PrimerMix_Plate1	1	D10	GTGAACCAAC	TTAACGCTGG	AATGATACGGCGACCACCGAGATCTACACTTAACGCTGGGGAGCTGTCGTATTCCAGTC	CAAGCAGAAGACGGCATACGAGATGTGAACCAACCTAGTTACTCGAGCTTATCGTCG
PhIP_Nova_PrimerMix_Plate1	1	D11	AGCGAAAGAT	GTGATAAACG	AATGATACGGCGACCACCGAGATCTACACGTGATAAACGGGAGCTGTCGTATTCCAGTC	CAAGCAGAAGACGGCATACGAGATAGCGAAAGATCTAGTTACTCGAGCTTATCGTCG
PhIP_Nova_PrimerMix_Plate1	1	D12	CTCCCAATTT	CGTAGCAGAA	AATGATACGGCGACCACCGAGATCTACACCGTAGCAGAAGGAGCTGTCGTATTCCAGTC	CAAGCAGAAGACGGCATACGAGATCTCCCAATTTCTAGTTACTCGAGCTTATCGTCG
PhIP_Nova_PrimerMix_Plate1	1	E1	CGGCTAGATG	CAGAGAATCT	AATGATACGGCGACCACCGAGATCTACACCAGAGAATCTGGAGCTGTCGTATTCCAGTC	CAAGCAGAAGACGGCATACGAGATCGGCTAGATGCTAGTTACTCGAGCTTATCGTCG
PhIP_Nova_PrimerMix_Plate1	1	E2	ACTACTAGCA	TTCTTACTGG	AATGATACGGCGACCACCGAGATCTACACTTCTTACTGGGGAGCTGTCGTATTCCAGTC	CAAGCAGAAGACGGCATACGAGATACTACTAGCACTAGTTACTCGAGCTTATCGTCG
PhIP_Nova_PrimerMix_Plate1	1	E3	GTGGCAACTC	CTAAGCGTCA	AATGATACGGCGACCACCGAGATCTACACCTAAGCGTCAGGAGCTGTCGTATTCCAGTC	CAAGCAGAAGACGGCATACGAGATGTGGCAACTCCTAGTTACTCGAGCTTATCGTCG
PhIP_Nova_PrimerMix_Plate1	1	E4	GCCTTACATC	GACAACGTAG	AATGATACGGCGACCACCGAGATCTACACGACAACGTAGGGAGCTGTCGTATTCCAGTC	CAAGCAGAAGACGGCATACGAGATGCCTTACATCCTAGTTACTCGAGCTTATCGTCG
PhIP_Nova_PrimerMix_Plate1	1	E5	ACGCTCGTAC	GGCTGTGTTG	AATGATACGGCGACCACCGAGATCTACACGGCTGTGTTGGGAGCTGTCGTATTCCAGTC	CAAGCAGAAGACGGCATACGAGATACGCTCGTACCTAGTTACTCGAGCTTATCGTCG
PhIP_Nova_PrimerMix_Plate1	1	E6	GGTTATGCTC	GTACATCTGG	AATGATACGGCGACCACCGAGATCTACACGTACATCTGGGGAGCTGTCGTATTCCAGTC	CAAGCAGAAGACGGCATACGAGATGGTTATGCTCCTAGTTACTCGAGCTTATCGTCG
PhIP_Nova_PrimerMix_Plate1	1	E7	TAGGGCAACA	TCAACAGCGT	AATGATACGGCGACCACCGAGATCTACACTCAACAGCGTGGAGCTGTCGTATTCCAGTC	CAAGCAGAAGACGGCATACGAGATTAGGGCAACACTAGTTACTCGAGCTTATCGTCG
PhIP_Nova_PrimerMix_Plate1	1	E8	CAGAATGACC	TTAGGGGGTT	AATGATACGGCGACCACCGAGATCTACACTTAGGGGGTTGGAGCTGTCGTATTCCAGTC	CAAGCAGAAGACGGCATACGAGATCAGAATGACCCTAGTTACTCGAGCTTATCGTCG
PhIP_Nova_PrimerMix_Plate1	1	E9	GATTCACACT	TCGTCATCTC	AATGATACGGCGACCACCGAGATCTACACTCGTCATCTCGGAGCTGTCGTATTCCAGTC	CAAGCAGAAGACGGCATACGAGATGATTCACACTCTAGTTACTCGAGCTTATCGTCG
PhIP_Nova_PrimerMix_Plate1	1	E10	TACGTGTGCA	AGCCAATGGT	AATGATACGGCGACCACCGAGATCTACACAGCCAATGGTGGAGCTGTCGTATTCCAGTC	CAAGCAGAAGACGGCATACGAGATTACGTGTGCACTAGTTACTCGAGCTTATCGTCG
PhIP_Nova_PrimerMix_Plate1	1	E11	CTGGTCAGCA	TACGAAAGCG	AATGATACGGCGACCACCGAGATCTACACTACGAAAGCGGGAGCTGTCGTATTCCAGTC	CAAGCAGAAGACGGCATACGAGATCTGGTCAGCACTAGTTACTCGAGCTTATCGTCG
PhIP_Nova_PrimerMix_Plate1	1	E12	GACACTCTCG	CTGCAAGAAC	AATGATACGGCGACCACCGAGATCTACACCTGCAAGAACGGAGCTGTCGTATTCCAGTC	CAAGCAGAAGACGGCATACGAGATGACACTCTCGCTAGTTACTCGAGCTTATCGTCG
PhIP_Nova_PrimerMix_Plate1	1	F1	GCCTGTTTAA	GATGGTCAGG	AATGATACGGCGACCACCGAGATCTACACGATGGTCAGGGGAGCTGTCGTATTCCAGTC	CAAGCAGAAGACGGCATACGAGATGCCTGTTTAACTAGTTACTCGAGCTTATCGTCG
PhIP_Nova_PrimerMix_Plate1	1	F2	GGCGATTCCT	CGAAAGCCTT	AATGATACGGCGACCACCGAGATCTACACCGAAAGCCTTGGAGCTGTCGTATTCCAGTC	CAAGCAGAAGACGGCATACGAGATGGCGATTCCTCTAGTTACTCGAGCTTATCGTCG
PhIP_Nova_PrimerMix_Plate1	1	F3	CTACAACCGA	TTACCGAGCA	AATGATACGGCGACCACCGAGATCTACACTTACCGAGCAGGAGCTGTCGTATTCCAGTC	CAAGCAGAAGACGGCATACGAGATCTACAACCGACTAGTTACTCGAGCTTATCGTCG
PhIP_Nova_PrimerMix_Plate1	1	F4	GCACTACAAT	CTCTTCTTCG	AATGATACGGCGACCACCGAGATCTACACCTCTTCTTCGGGAGCTGTCGTATTCCAGTC	CAAGCAGAAGACGGCATACGAGATGCACTACAATCTAGTTACTCGAGCTTATCGTCG
PhIP_Nova_PrimerMix_Plate1	1	F5	CTGATTCAGA	GAATCGGGAA	AATGATACGGCGACCACCGAGATCTACACGAATCGGGAAGGAGCTGTCGTATTCCAGTC	CAAGCAGAAGACGGCATACGAGATCTGATTCAGACTAGTTACTCGAGCTTATCGTCG
PhIP_Nova_PrimerMix_Plate1	1	F6	ATCGATCACT	CGGCTTGGAA	AATGATACGGCGACCACCGAGATCTACACCGGCTTGGAAGGAGCTGTCGTATTCCAGTC	CAAGCAGAAGACGGCATACGAGATATCGATCACTCTAGTTACTCGAGCTTATCGTCG
PhIP_Nova_PrimerMix_Plate1	1	F7	AAACACGCTG	GCCAATGTAG	AATGATACGGCGACCACCGAGATCTACACGCCAATGTAGGGAGCTGTCGTATTCCAGTC	CAAGCAGAAGACGGCATACGAGATAAACACGCTGCTAGTTACTCGAGCTTATCGTCG
PhIP_Nova_PrimerMix_Plate1	1	F8	CTGGTAGGCT	CGTAAGTAAG	AATGATACGGCGACCACCGAGATCTACACCGTAAGTAAGGGAGCTGTCGTATTCCAGTC	CAAGCAGAAGACGGCATACGAGATCTGGTAGGCTCTAGTTACTCGAGCTTATCGTCG
PhIP_Nova_PrimerMix_Plate1	1	F9	AACTCGATCC	TCCCGAGCTT	AATGATACGGCGACCACCGAGATCTACACTCCCGAGCTTGGAGCTGTCGTATTCCAGTC	CAAGCAGAAGACGGCATACGAGATAACTCGATCCCTAGTTACTCGAGCTTATCGTCG
PhIP_Nova_PrimerMix_Plate1	1	F10	GAAGGCGCTA	TCTTAGGTCA	AATGATACGGCGACCACCGAGATCTACACTCTTAGGTCAGGAGCTGTCGTATTCCAGTC	CAAGCAGAAGACGGCATACGAGATGAAGGCGCTACTAGTTACTCGAGCTTATCGTCG
PhIP_Nova_PrimerMix_Plate1	1	F11	GGTTGGCCTA	CGCCAAATCT	AATGATACGGCGACCACCGAGATCTACACCGCCAAATCTGGAGCTGTCGTATTCCAGTC	CAAGCAGAAGACGGCATACGAGATGGTTGGCCTACTAGTTACTCGAGCTTATCGTCG
PhIP_Nova_PrimerMix_Plate1	1	F12	GACACCAGCA	CTCCTTATGG	AATGATACGGCGACCACCGAGATCTACACCTCCTTATGGGGAGCTGTCGTATTCCAGTC	CAAGCAGAAGACGGCATACGAGATGACACCAGCACTAGTTACTCGAGCTTATCGTCG
PhIP_Nova_PrimerMix_Plate1	1	G1	AGAATCTGCA	GTTGATGGTT	AATGATACGGCGACCACCGAGATCTACACGTTGATGGTTGGAGCTGTCGTATTCCAGTC	CAAGCAGAAGACGGCATACGAGATAGAATCTGCACTAGTTACTCGAGCTTATCGTCG
PhIP_Nova_PrimerMix_Plate1	1	G2	CAGAGATGTA	GCTGATATGT	AATGATACGGCGACCACCGAGATCTACACGCTGATATGTGGAGCTGTCGTATTCCAGTC	CAAGCAGAAGACGGCATACGAGATCAGAGATGTACTAGTTACTCGAGCTTATCGTCG
PhIP_Nova_PrimerMix_Plate1	1	G3	GCTACCTGCA	TCGCAGGCTA	AATGATACGGCGACCACCGAGATCTACACTCGCAGGCTAGGAGCTGTCGTATTCCAGTC	CAAGCAGAAGACGGCATACGAGATGCTACCTGCACTAGTTACTCGAGCTTATCGTCG
PhIP_Nova_PrimerMix_Plate1	1	G4	AAAGGACCGT	CAGTACGATA	AATGATACGGCGACCACCGAGATCTACACCAGTACGATAGGAGCTGTCGTATTCCAGTC	CAAGCAGAAGACGGCATACGAGATAAAGGACCGTCTAGTTACTCGAGCTTATCGTCG
PhIP_Nova_PrimerMix_Plate1	1	G5	ATCAGCCAAC	AAGTAATGCG	AATGATACGGCGACCACCGAGATCTACACAAGTAATGCGGGAGCTGTCGTATTCCAGTC	CAAGCAGAAGACGGCATACGAGATATCAGCCAACCTAGTTACTCGAGCTTATCGTCG
PhIP_Nova_PrimerMix_Plate1	1	G6	CTTCCGGCTA	AAGGATCATG	AATGATACGGCGACCACCGAGATCTACACAAGGATCATGGGAGCTGTCGTATTCCAGTC	CAAGCAGAAGACGGCATACGAGATCTTCCGGCTACTAGTTACTCGAGCTTATCGTCG
PhIP_Nova_PrimerMix_Plate1	1	G7	TAACACCAGT	TTGTGTAGCC	AATGATACGGCGACCACCGAGATCTACACTTGTGTAGCCGGAGCTGTCGTATTCCAGTC	CAAGCAGAAGACGGCATACGAGATTAACACCAGTCTAGTTACTCGAGCTTATCGTCG
PhIP_Nova_PrimerMix_Plate1	1	G8	AGCCCTTGAA	TCGTGTAAGC	AATGATACGGCGACCACCGAGATCTACACTCGTGTAAGCGGAGCTGTCGTATTCCAGTC	CAAGCAGAAGACGGCATACGAGATAGCCCTTGAACTAGTTACTCGAGCTTATCGTCG
PhIP_Nova_PrimerMix_Plate1	1	G9	TGAACCAGGG	TAGGCAACGC	AATGATACGGCGACCACCGAGATCTACACTAGGCAACGCGGAGCTGTCGTATTCCAGTC	CAAGCAGAAGACGGCATACGAGATTGAACCAGGGCTAGTTACTCGAGCTTATCGTCG
PhIP_Nova_PrimerMix_Plate1	1	G10	CAGATTGATC	GCTGTCTCAC	AATGATACGGCGACCACCGAGATCTACACGCTGTCTCACGGAGCTGTCGTATTCCAGTC	CAAGCAGAAGACGGCATACGAGATCAGATTGATCCTAGTTACTCGAGCTTATCGTCG
PhIP_Nova_PrimerMix_Plate1	1	G11	TTTGCCTACT	AATTACTGCG	AATGATACGGCGACCACCGAGATCTACACAATTACTGCGGGAGCTGTCGTATTCCAGTC	CAAGCAGAAGACGGCATACGAGATTTTGCCTACTCTAGTTACTCGAGCTTATCGTCG
PhIP_Nova_PrimerMix_Plate1	1	G12	TGCGGGTTCA	AAGATGCCGG	AATGATACGGCGACCACCGAGATCTACACAAGATGCCGGGGAGCTGTCGTATTCCAGTC	CAAGCAGAAGACGGCATACGAGATTGCGGGTTCACTAGTTACTCGAGCTTATCGTCG
PhIP_Nova_PrimerMix_Plate1	1	H1	CACCCTGGTT	GTCACGAGCA	AATGATACGGCGACCACCGAGATCTACACGTCACGAGCAGGAGCTGTCGTATTCCAGTC	CAAGCAGAAGACGGCATACGAGATCACCCTGGTTCTAGTTACTCGAGCTTATCGTCG
PhIP_Nova_PrimerMix_Plate1	1	H2	ACTACGCCGA	TCTGTCTCGA	AATGATACGGCGACCACCGAGATCTACACTCTGTCTCGAGGAGCTGTCGTATTCCAGTC	CAAGCAGAAGACGGCATACGAGATACTACGCCGACTAGTTACTCGAGCTTATCGTCG
PhIP_Nova_PrimerMix_Plate1	1	H3	GACGAGTAAG	TTTAACCCGG	AATGATACGGCGACCACCGAGATCTACACTTTAACCCGGGGAGCTGTCGTATTCCAGTC	CAAGCAGAAGACGGCATACGAGATGACGAGTAAGCTAGTTACTCGAGCTTATCGTCG
PhIP_Nova_PrimerMix_Plate1	1	H4	ATTAAGGCCG	CGTAACGATA	AATGATACGGCGACCACCGAGATCTACACCGTAACGATAGGAGCTGTCGTATTCCAGTC	CAAGCAGAAGACGGCATACGAGATATTAAGGCCGCTAGTTACTCGAGCTTATCGTCG
PhIP_Nova_PrimerMix_Plate1	1	H5	CGCACATGCT	GGACCATTCG	AATGATACGGCGACCACCGAGATCTACACGGACCATTCGGGAGCTGTCGTATTCCAGTC	CAAGCAGAAGACGGCATACGAGATCGCACATGCTCTAGTTACTCGAGCTTATCGTCG
PhIP_Nova_PrimerMix_Plate1	1	H6	GACCGGGAAA	TATCCTACGC	AATGATACGGCGACCACCGAGATCTACACTATCCTACGCGGAGCTGTCGTATTCCAGTC	CAAGCAGAAGACGGCATACGAGATGACCGGGAAACTAGTTACTCGAGCTTATCGTCG
PhIP_Nova_PrimerMix_Plate1	1	H7	TAATTGGGGA	TACACGCCAT	AATGATACGGCGACCACCGAGATCTACACTACACGCCATGGAGCTGTCGTATTCCAGTC	CAAGCAGAAGACGGCATACGAGATTAATTGGGGACTAGTTACTCGAGCTTATCGTCG
PhIP_Nova_PrimerMix_Plate1	1	H8	ATAACGGCAT	CAACTGCACC	AATGATACGGCGACCACCGAGATCTACACCAACTGCACCGGAGCTGTCGTATTCCAGTC	CAAGCAGAAGACGGCATACGAGATATAACGGCATCTAGTTACTCGAGCTTATCGTCG
PhIP_Nova_PrimerMix_Plate1	1	H9	ATGTCACTCC	TGGATGGGAG	AATGATACGGCGACCACCGAGATCTACACTGGATGGGAGGGAGCTGTCGTATTCCAGTC	CAAGCAGAAGACGGCATACGAGATATGTCACTCCCTAGTTACTCGAGCTTATCGTCG
PhIP_Nova_PrimerMix_Plate1	1	H10	CGTCAAGAGT	CCCCTGAAGT	AATGATACGGCGACCACCGAGATCTACACCCCCTGAAGTGGAGCTGTCGTATTCCAGTC	CAAGCAGAAGACGGCATACGAGATCGTCAAGAGTCTAGTTACTCGAGCTTATCGTCG
PhIP_Nova_PrimerMix_Plate1	1	H11	GGAAAAGGAT	ACTAGGAAAC	AATGATACGGCGACCACCGAGATCTACACACTAGGAAACGGAGCTGTCGTATTCCAGTC	CAAGCAGAAGACGGCATACGAGATGGAAAAGGATCTAGTTACTCGAGCTTATCGTCG
PhIP_Nova_PrimerMix_Plate1	1	H12	GAAACAGGTT	GGTTTGTACT	AATGATACGGCGACCACCGAGATCTACACGGTTTGTACTGGAGCTGTCGTATTCCAGTC	CAAGCAGAAGACGGCATACGAGATGAAACAGGTTCTAGTTACTCGAGCTTATCGTCG
